# Repeated cases of allopatric divergence and secondary contact in cattail (*Typha*) speciation

**DOI:** 10.1101/2024.07.02.601742

**Authors:** Alberto Aleman, Aaron B. A. Shafer, Joanna R. Freeland, Marcel E. Dorken

## Abstract

Understanding how speciation unfolds is a central goal of evolutionary biology. Historically, global climatic fluctuations have triggered allopatric diversification. Using genome-wide data, we reconstructed the phylogenetic relationships and demographic histories of five *Typha* species, a plant genus foundational to freshwater ecosystems, with widespread, partially sympatric ranges and at least one widespread, regionally invasive hybrid zone (*Typha* × *glauca*). Molecular clock and demographic analyses indicate that the species in this study diverged in the absence of gene flow, during periods roughly contemporaneous with population bottlenecks and expansions in *Typha*—likely triggered by geoclimatic events—and that this divergence was followed by secondary contact in more recent times. Genomic scans showed no evidence of selection with gene flow driving species differentiation, suggesting a minor role for sympatric ecological speciation underlying divergence. These observations are consistent with expectations for drift-driven allopatric speciation. Allopatric speciation in *T. latifoli*a and *T. angustifolia*, their low genetic differentiation, and the scarcity of ecological divergence in building their reproductive isolation could explain these species’ ability to hybridise.
