## Supplementary Tables for "Repeated cases of allopatric divergence and secondary contact in cattail (*Typha*) speciation"

### Sheet: S1
Supplementary Table S1. Sampling IDs, taxa, approximate coordinates, and sequencing metrics for the samples in this study.
Sampling ID	Species	Latitude, longitude (approximate)	Coverage	Depth (×)	Mapping quality	Missingness
BHP1	T. latifolia	50.78761504497519, -119.20838233495755	58.52	3.63	57.61	0.02
BJL2	T. latifolia	50.56860045329184, -119.61341961196935	54.29	2.82	57.61	0.03
BJL3_1	T. latifolia	50.56860045329184, -119.61341961196935	30.27	1.62	57.55	0.25
BRT2B	T. angustifolia	44.74256730770709, -63.23701377844247	42.08	2.85	56.27	0.03
BUN1	T. latifolia	53.89223496633199, -122.81301737498623	13.72	1.32	57.66	0.58
C05TL	T. latifolia	52.72436647092603, -1.3677860964090436	49.94	2.64	57.64	0.05
CA13_TL	T. latifolia	44.846195100056356, 7.714866707285355	22.47	1.54	57.38	0.42
CA3TL	T. latifolia	47.681793871845606, 22.461763870468875	31.43	1.75	57.22	0.23
CC1_TL	T. latifolia	50.77040523979432, 2.3054024341600603	12.96	1.34	57.26	0.57
CC2_TL	T. latifolia	50.77040523979432, 2.3054024341600603	10.99	1.39	57.61	0.62
CIUU13TA	T. angustifolia	43.75641795425842, 24.930424638634573	19.5	1.61	55.81	0.15
CL10TA	T. angustifolia	50.77040523979432, 2.3054024341600603	45.85	3.57	55.72	0.01
COTL6	T. latifolia	52.72436647092603, -1.3677860964090436	47.8	2.32	57.37	0.08
CRR6	T. angustifolia	47.681793871845606, 22.461763870468875	19.32	1.62	56.27	0.15
CS3_TA	T. laxmannii	44.08378068024184, 4.788051332290188	28.95	2.02	56.31	0.15
CY1ATL	T. latifolia	52.15962842603135, 4.498320207704887	1.57	1.21	57.47	0.92
CY6ATA	T. angustifolia	51.43197292259051, -0.10520689542957642	41.74	3.14	56.3	0.03
CY7ATA	T. angustifolia	51.43197292259051, -0.10520689542957642	28.23	1.91	56.29	0.06
CY7BTA	T. angustifolia	51.43197292259051, -0.10520689542957642	7.21	1.32	55.4	0.43
CYTZ_4ATD	T. domingensis	-6.787972640182464, 39.20965575181427	5.68	1.36	56.27	0.62
DAB16TA	T. angustifolia	48.19571435813601, 26.592020217304622	8.49	1.38	56.17	0.45
E74B	T. angustifolia	45.02643653659118, -63.503107973534405	39.34	2.72	55.73	0.03
E91C	T. angustifolia	45.02643653659118, -63.503107973534405	21.52	1.6	56.27	0.14
EDD_44_1	T. latifolia	47.36928130375548, -68.32773056536112	36.34	1.95	57.57	0.15
EDD_67_1	T. latifolia	47.36928130375548, -68.32773056536112	31.6	1.73	57.57	0.23
EDW_2_15	T. latifolia	47.36928130375548, -68.32773056536112	7.71	1.27	57.52	0.71
EDW_3_6	T. latifolia	47.36928130375548, -68.32773056536112	46.35	2.34	57.54	0.07
EL14_TA	T. latifolia	52.441396113002995, 5.853092543426393	26.65	1.55	57.57	0.32
ELTA_01	T. angustifolia	52.441396113002995, 5.853092543426393	48.28	9.56	56.47	0.01
ELTA_08	T. angustifolia	52.441396113002995, 5.853092543426393	46.67	4.46	56.07	0
FRD47_2	T. latifolia	45.96282985393646, -66.64218711683796	34.06	1.94	57.81	0.19
FRTD_1	T. domingensis	41.63954405817504, 13.342661379269046	6.03	1.28	56.19	0.6
GORE_3	T. latifolia	43.680192234961204, -70.44320134348975	47.98	2.39	57.55	0.32
G_II3	T. latifolia	49.11149623323237, 11.934180866122214	26	1.53	57.57	0.09
HAD_3_1	T. angustifolia	44.60168988532215, -63.550472735524174	18.58	1.6	55.95	0.17
HAW_03_12	T. latifolia	44.60168988532215, -63.550472735524174	24.72	1.58	57.85	0.35
HAW_10_9	T. latifolia	44.60168988532215, -63.550472735524174	47.13	2.28	57.41	0.06
HM3TL	T. latifolia	47.50930862966183, 19.044316792608964	7.34	1.22	57.43	0.74
HMTM1	T. laxmannii	47.50930862966183, 19.044316792608964	27.72	2.32	56.12	0.13
HOR_6	T. latifolia	48.14413716632707, 26.50970832185521	30.9	1.71	57.33	0.27
HUF_13TA	T. angustifolia	47.68534681177681, 17.648746197238026	53.91	7.85	56.42	0
HUG_13TA	T. angustifolia	47.68534681177681, 17.648746197238026	21.59	1.73	55.65	0.1
HUS_10TL	T. latifolia	47.50930862966183, 19.044316792608964	5.88	1.29	57.45	0.79
HUS_TA1	T. angustifolia	47.50930862966183, 19.044316792608964	15.21	1.49	56.32	0.28
HUS_TL1	T. latifolia	47.50930862966183, 19.044316792608964	7.21	1.31	57.3	0.75
IC17TA	T. angustifolia	43.572727358565075, 4.315286143418271	3.95	1.24	55.85	0.58
ICTD5	T. angustifolia	43.572727358565075, 4.315286143418271	29.79	2.05	56.48	0.1
IP2	T. latifolia	44.45799157838961, -64.32009911649851	35.95	1.83	57.63	0.17
IR_25	T. latifolia	44.970782736061274, -64.06338402455835	16.17	1.44	57.61	0.52
IR_36	T. latifolia	44.970782736061274, -64.06338402455835	24.96	1.66	57.67	0.36
IR_39	T. latifolia	44.970782736061274, -64.06338402455835	17.8	1.38	57.53	0.47
IR_41	T. latifolia	44.970782736061274, -64.06338402455835	45.61	2.35	57.74	0.13
KL14_TL	T. latifolia	46.63869081015542, 14.310347952952872	56.09	2.91	57.41	0.04
KL1TL	T. latifolia	46.63869081015542, 14.310347952952872	18.06	1.34	57.35	0.47
KL28_TL	T. latifolia	46.63869081015542, 14.310347952952872	11.45	1.3	57.34	0.65
KL4_TA	T. laxmannii	46.63869081015542, 14.310347952952872	28.23	2.08	56.17	0.14
KL5_TX	T. laxmannii	46.63869081015542, 14.310347952952872	25.82	1.98	55.88	0.14
KL_TA1	T. laxmannii	46.63869081015542, 14.310347952952872	13.33	1.63	56.11	0.4
KL_TA3	T. laxmannii	46.63869081015542, 14.310347952952872	37.66	2.83	56.33	0.05
KL_TH1	T. latifolia	46.63869081015542, 14.310347952952872	69.05	7.87	57.41	0
LIETD_01	T. domingensis	42.21239839014857, 2.607351039603858	30.92	2.04	55.55	0.08
LIETD_12	T. domingensis	42.21239839014857, 2.607351039603858	3.02	1.18	56.29	0.74
LiETL_11	T. latifolia	42.21239839014857, 2.607351039603858	28.34	1.67	57.45	0.3
M23	T. latifolia	45.079987597028975, -64.4890721404186	50.14	2.54	57.63	0.07
M30	T. latifolia	45.079987597028975, -64.4890721404186	52.87	2.69	57.54	0.06
M37	T. latifolia	45.079987597028975, -64.4890721404186	44.32	2.33	57.79	0.14
M53	T. latifolia	45.079987597028975, -64.4890721404186	6.38	1.2	56.84	0.76
M85	T. latifolia	45.079987597028975, -64.4890721404186	24.52	1.72	57.91	0.42
MBNK_2_8	T. latifolia	51.51127214972631, -97.00444474141295	6.14	1.21	57.4	0.78
MOD_01_0	T. latifolia	46.98009821697199, -70.55039345212498	65.87	17.3	58.16	0
MOD_02_1	T. latifolia	46.98009821697199, -70.55039345212498	36.13	1.93	57.86	0.19
MOD_04_1	T. latifolia	46.98009821697199, -70.55039345212498	29.48	1.68	57.7	0.23
MOD_05_2	T. latifolia	46.98009821697199, -70.55039345212498	61.14	5.09	58.04	0.01
MOD_07_0	T. angustifolia	46.98009821697199, -70.55039345212498	47.77	4.12	56.25	0
MOD_08_1	T. latifolia	46.98009821697199, -70.55039345212498	67.6	17.51	58.16	0
MOD_14_0	T. latifolia	46.98009821697199, -70.55039345212498	61.23	5.88	58.08	0.01
MOD_14_3	T. angustifolia	46.98009821697199, -70.55039345212498	36.2	2.37	56.21	0.03
MOD_15_1	T. latifolia	46.98009821697199, -70.55039345212498	27.44	1.77	58.17	0.41
MOD_16_1	T. latifolia	46.98009821697199, -70.55039345212498	62.88	5.34	57.89	0.01
MOD_17_1	T. latifolia	46.98009821697199, -70.55039345212498	65.11	14.94	58.28	0
MOD_18_0	T. latifolia	46.98009821697199, -70.55039345212498	17.87	1.41	57.71	0.46
MOD_25_2	T. latifolia	46.98009821697199, -70.55039345212498	49.98	2.69	57.89	0.06
MOD_26_2	T. latifolia	46.98009821697199, -70.55039345212498	56.62	3.53	57.9	0.02
MOD_29_1	T. latifolia	46.98009821697199, -70.55039345212498	60.66	4.75	57.93	0.01
MOD_35_3	T. latifolia	46.98009821697199, -70.55039345212498	41.43	2.58	58.37	0.25
MOD_45_2	T. latifolia	46.98009821697199, -70.55039345212498	52.5	2.94	57.91	0.05
MOD_47_1	T. angustifolia	46.98009821697199, -70.55039345212498	33.28	2.23	56.27	0.04
MOD_54_0	T. latifolia	46.98009821697199, -70.55039345212498	59.05	4.09	57.94	0.02
MOD_56_1	T. angustifolia	46.98009821697199, -70.55039345212498	39.47	2.65	56.17	0.02
MOD_57_0	T. latifolia	46.98009821697199, -70.55039345212498	55.42	4.08	58.35	0.07
NBU_6	T. domingensis	42.52540923132192, 2.8300189379704634	7.61	1.3	55.97	0.53
ORP_TI	T. latifolia	43.279421112074694, -2.129371124532275	32.48	1.93	57.53	0.24
OR_TA4	T. domingensis	43.279421112074694, -2.129371124532275	4.1	1.31	55.77	0.66
OR_TI2	T. latifolia	43.279421112074694, -2.129371124532275	19.14	1.45	57.36	0.49
OR_TL5	T. latifolia	43.279421112074694, -2.129371124532275	44.42	2.25	57.47	0.13
P4	T. latifolia	45.40640357070898, -64.32574240096139	32.47	1.78	57.58	0.27
P6	T. latifolia	45.40640357070898, -64.32574240096139	28.56	1.65	57.52	0.31
P9	T. latifolia	45.40640357070898, -64.32574240096139	54.15	2.85	57.51	0.05
PA2	T. domingensis	33.19295995018854, -112.14711881641105	42.97	3.45	55.99	0.01
PIW_01_0	T. angustifolia	43.839460666609696, -79.09811142437901	25.24	1.94	56.15	0.1
PIW_04_6	T. angustifolia	43.839460666609696, -79.09811142437901	47.86	5.04	56.47	0
PIW_06_6	T. angustifolia	43.839460666609696, -79.09811142437901	33.12	2.4	56.03	0.06
PIW_07_1	T. angustifolia	43.839460666609696, -79.09811142437901	4.09	1.37	56.32	0.64
PIW_09_1	T. angustifolia	43.839460666609696, -79.09811142437901	52.99	7.44	56.41	0
PIW_10_2	T. angustifolia	43.839460666609696, -79.09811142437901	33.47	2.24	56.53	0.06
PIW_13_0	T. angustifolia	43.839460666609696, -79.09811142437901	51.14	5.75	56.52	0
PIW_14_3	T. angustifolia	43.839460666609696, -79.09811142437901	37.61	2.61	56.11	0.02
PIW_15_3	T. angustifolia	43.839460666609696, -79.09811142437901	29.94	2.02	56.24	0.06
PIW_16_2	T. angustifolia	43.839460666609696, -79.09811142437901	50.83	5.1	56.22	0
PIW_20_6	T. angustifolia	43.839460666609696, -79.09811142437901	14.08	1.55	56.13	0.29
PIW_21_3	T. angustifolia	43.839460666609696, -79.09811142437901	23.99	1.85	56.19	0.12
PIW_22_6	T. angustifolia	43.839460666609696, -79.09811142437901	35.77	2.46	56.09	0.03
PIW_23_3	T. angustifolia	43.839460666609696, -79.09811142437901	29.81	2.06	56.16	0.07
PIW_24_3	T. angustifolia	43.839460666609696, -79.09811142437901	50.44	4.65	55.7	0
PIW_25_3	T. angustifolia	43.839460666609696, -79.09811142437901	36.21	2.61	55.68	0.03
PWE19TL	T. latifolia	51.62178216550668, -3.9432779043590878	46.16	2.3	57.51	0.11
RGT2	T. angustifolia	45.479967678946, -74.30277784019884	47.04	5.73	56.79	0.01
SADT_03	T. angustifolia	45.90082316287698, -64.39284522360802	70.6	13.31	57.59	0.03
SAD_10_3	T. latifolia	45.90082316287698, -64.39284522360802	70	11.09	57.47	0
SAD_17_3	T. latifolia	45.90082316287698, -64.39284522360802	64.56	5.13	57.48	0
SAD_25_0	T. latifolia	45.90082316287698, -64.39284522360802	35.89	2.47	56.03	0
SCH9TA	T. latifolia	47.65306474959172, 26.217449853254653	0.44	144.15	57.24	0.22
SP2_TA	T. angustifolia	52.4129840026991, 4.678906211009383	33.11	7.13	55.95	0
TAKT_1	T. angustifolia	45.27442894718699, 37.37506516366759	55.31	0.95	57.57	0
TAKT_2	T. angustifolia	45.27442894718699, 37.37506516366759	31.21	2.48	57.18	0
TALD_1	T. angustifolia	55.729335090771315, 37.605022590674345	39.32	9.16	56.3	0.01
TAVG_1	T. angustifolia	55.32322080347099, 40.372668753938555	54.02	3.46	56.43	0.01
TAVG_2	T. angustifolia	55.32322080347099, 40.372668753938555	47.96	2.82	56.54	0.04
TA_01_F	T. latifolia	26.560370772049982, -81.95335252463798	44.12	4.31	56.12	0.23
TB7	T. latifolia	44.38840795355331, -64.25346973727743	44	1.94	57.44	0.13
TDD_04	T. domingensis	43.0876326232574, 47.46370546129907	73.76	19.36	56.57	0.24
TDD_08	T. domingensis	43.0876326232574, 47.46370546129907	71.81	1.81	56.23	0.03
TDD_09	T. domingensis	43.0876326232574, 47.46370546129907	41.98	2.15	56.61	0.07
TDD_15	T. domingensis	43.0876326232574, 47.46370546129907	35.41	2.59	56.39	0.06
TDD_16	T. latifolia	43.0876326232574, 47.46370546129907	36.06	3.15	57.49	0.11
TDD_17	T. latifolia	43.0876326232574, 47.46370546129907	45.5	10.91	57.39	0
TDD_18	T. domingensis	43.0876326232574, 47.46370546129907	66.91	12.8	56.47	0
TDD_22	T. domingensis	43.0876326232574, 47.46370546129907	59.23	2.38	56.53	0.01
TDD_30	T. domingensis	43.0876326232574, 47.46370546129907	42.14	17.07	56.52	0
TDD_32	T. domingensis	43.0876326232574, 47.46370546129907	48.28	0.53	56.31	0.32
TDD_33	T. domingensis	43.0876326232574, 47.46370546129907	16.2	4.67	56.38	0.09
TDD_35	T. latifolia	43.0876326232574, 47.46370546129907	32.68	4.63	57.45	0.06
TDD_36	T. latifolia	43.0876326232574, 47.46370546129907	51.03	0.19	57.21	0.74
TDD_37	T. latifolia	43.0876326232574, 47.46370546129907	6.91	11.29	57.3	0.18
TDD_39	T. latifolia	43.0876326232574, 47.46370546129907	37.89	2.27	57.49	0.17
TDD_40	T. domingensis	43.0876326232574, 47.46370546129907	38.4	5.98	56.51	0
TDD_41	T. latifolia	43.0876326232574, 47.46370546129907	48.06	1.31	57.21	0.23
TDD_42	T. latifolia	43.0876326232574, 47.46370546129907	34.15	5.07	57.33	0.03
TDD_43	T. angustifolia	43.0876326232574, 47.46370546129907	55.16	2.77	56.37	0.01
TDD_44	T. domingensis	43.0876326232574, 47.46370546129907	45.27	2.97	55.47	0.03
TDD_46	T. domingensis	43.0876326232574, 47.46370546129907	41.17	4.98	56.9	0.02
TDD_47	T. domingensis	43.0876326232574, 47.46370546129907	46.13	7.47	56.61	0
TDD_49	T. angustifolia	43.0876326232574, 47.46370546129907	52.2	1.69	56.21	0.05
TDD_50	T. domingensis	43.0876326232574, 47.46370546129907	35.08	16.39	56.49	0
TDD_51	T. domingensis	43.0876326232574, 47.46370546129907	54.62	1.91	55.61	0.09
TDD_52	T. domingensis	43.0876326232574, 47.46370546129907	34.15	1.7	56.29	0.12
TDD_53	T. domingensis	43.0876326232574, 47.46370546129907	27.32	4.89	56.81	0.05
TDD_54	T. domingensis	43.0876326232574, 47.46370546129907	39.91	2.57	56.59	0.06
TT. lax_1	T. laxmannii	43.34505850390597, 47.24477405561624	37.76	1.63	56.05	0.16
TT. lax_2	T. laxmannii	43.34505850390597, 47.24477405561624	28.45	1.22	55.97	0.3
TT. lax_6	T. laxmannii	41.63332667392216, 48.3487800139512	19.42	11.8	55.99	0.01
TT. lax_7	T. laxmannii	41.63332667392216, 48.3487800139512	47.93	2.58	56.03	0.05
TLIK_01	T. latifolia	45.08628229115565, 147.89073705675818	40.05	34.45	57.21	0
TLIK_02	T. latifolia	45.08628229115565, 147.89073705675818	73.5	4.11	56.9	0.03
TLIK_03	T. latifolia	45.08628229115565, 147.89073705675818	63.43	4.77	55.95	0.04
TLIK_04	T. latifolia	45.08628229115565, 147.89073705675818	58.91	15.1	57.19	0
TLIK_06	T. latifolia	45.08628229115565, 147.89073705675818	70.94	5.66	57.17	0.01
TLIK_11	T. latifolia	45.08628229115565, 147.89073705675818	65.71	3.56	57.33	0.02
TLIK_14	T. latifolia	45.08628229115565, 147.89073705675818	58.81	5.84	57.18	0.01
TLIK_15	T. latifolia	45.08628229115565, 147.89073705675818	64.4	1.66	57.21	0.1
TLIK_16	T. latifolia	45.08628229115565, 147.89073705675818	45.84	0.41	56.88	0.58
TLIK_24	T. latifolia	45.08628229115565, 147.89073705675818	12.5	6.58	55.94	0.17
TLKL_2	T. laxmannii	45.226058610520134, 39.06760285916008	36.55	5.01	56.48	0.02
TLMK_1	T. latifolia	45.2101939836066, 38.88672871580801	45.3	2.01	57.54	0.15
TLMK_2	T. latifolia	45.2101939836066, 38.88672871580801	40.77	2.69	57.44	0.1
TLPK_1	T. latifolia	45.08628229115565, 147.89073705675818	45.18	8.02	57.29	0.01
TLSK_01	T. latifolia	47.06294808056107, 142.52679009485865	64.59	18.74	56.95	0.25
TLSK_02	T. latifolia	47.06294808056107, 142.52679009485865	73.26	5.57	57.25	0
TLSK_03	T. latifolia	47.06294808056107, 142.52679009485865	64.77	3.04	57.21	0.03
TLSK_04	T. latifolia	47.06294808056107, 142.52679009485865	56.73	0.42	56.42	0.53
TLSK_11	T. latifolia	47.06294808056107, 142.52679009485865	15.31	29.49	56.41	0.01
TLSK_12	T. latifolia	47.06294808056107, 142.52679009485865	66.15	10.57	57.27	0
TMO2_7	T. latifolia	46.08629840489971, -64.77558156954152	69.37	3.29	57.73	0.01
TSKL_1	T. shuttleworthii	43.84860778840613, 39.71266369046505	59.2	2.86	56.6	0.04
TSKL_2	T. shuttleworthii	43.84860778840613, 39.71266369046505	49.6	1.78	56.04	0.11
TSKL_3	T. shuttleworthii	43.84860778840613, 39.71266369046505	37.88	30.32	56.66	0.01
TXKT_1	T. angustifolia	45.28799157118077, 37.414075942868756	38.69	2.71	56.45	0.03
TXKT_2	T. angustifolia	45.28799157118077, 37.414075942868756	39.09	2.78	56.39	0.03
TXKT_3	T. angustifolia	45.28799157118077, 37.414075942868756	56.34	6.7	56.37	0
TXKT_4	T. angustifolia	45.28799157118077, 37.414075942868756	40.92	3	56.55	0.02
TXKT_6	T. angustifolia	45.28799157118077, 37.414075942868756	52.1	4.85	56.45	0
TXVG_1	T. angustifolia	55.323584074260815, 40.37213146341129	24.52	2.01	56.43	0.14
TXVG_2	T. angustifolia	55.323584074260815, 40.37213146341129	7.26	1.78	54.7	0.56
VFW6	T. latifolia	49.62561901402795, -125.40376932746923	52.94	2.84	57.71	0.04
Vikram_25	T. angustifolia	44.304623360140695, -78.31764089156852	42.04	2.92	56.03	0.01
Vikram_33	T. angustifolia	44.304623360140695, -78.31764089156852	48.22	4.05	56.15	0
Vikram_73	T. angustifolia	44.304623360140695, -78.31764089156852	41.11	2.78	55.97	0.02
Vikram_76	T. latifolia	44.304623360140695, -78.31764089156852	16.09	1.4	57.41	0.55
Vikram_86	T. latifolia	44.304623360140695, -78.31764089156852	6.53	1.27	57.43	0.79
Vikram_94	T. angustifolia	44.304623360140695, -78.31764089156852	39.34	2.54	56.02	0.02
Vikram_95	T. latifolia	44.304623360140695, -78.31764089156852	13.32	1.37	57.51	0.59
WBD20_1	T. angustifolia	44.276291105707465, -84.23488860951153	47	5.05	56.29	0
WBD_27_4	T. angustifolia	44.276291105707465, -84.23488860951153	50.52	5.08	56.3	0
WBD_28_3	T. angustifolia	44.276291105707465, -84.23488860951153	56.05	10.09	56.28	0
WBD_32_1	T. angustifolia	44.276291105707465, -84.23488860951153	41.46	2.76	55.87	0.01
WBD_33_1	T. angustifolia	44.276291105707465, -84.23488860951153	50.73	5.05	56.17	0
WBW5_4	T. latifolia	44.276291105707465, -84.23488860951153	11.47	1.38	57.1	0.27

### Sheet: S2
Supplementary Table S2. Taxa and GenBank accessions used to reconstruct the phylogenetic relationships and divergence times of the species in this study. Note: There is debate over whether T. lugdunensis and T. minima are distinct species (see GBIF).
Taxon	NCBI Accession
Bakerantha lundelliorum	OQ308825.1
Brocchinia tatei	OQ308831.1
Guzmania conifera	OK539726.1
Lindmania sp.	OQ308827.1
Navia igneosicola	OQ308828.1
Sparganium eurycarpum	MW829768.1
Sparganium glomeratum	MW817014.1
Sparganium stoloniferum	MW829764.1
Typha lugdunensis	OK539745.1
Typha minima	OK539746.1
Typha orientalis	MN602748.1

### Sheet: S7
Supplementary Table S7. Summary of modelling results for the demographic history of T. angustifolia relative to T. domingensis, ranked by the Akaike information criterion (AIC).
Model	Replicate	log-likelihood	AIC	chi-squared	theta	optimized_params
sec_contact_asym_mig	Round_4_Replicate_34	-20881.9	41775.8	68332.2	26394.4	0.2322,0.2185,5.2104,2.3519,1.4321,9.2351
asym_mig_twoepoch	Round_4_Replicate_32	-20881.5	41779.1	68736.6	53148.1	0.1174,0.1062,0.224,3.0124,10.3777,5.0778,17.6572,28.2434
asym_mig	Round_4_Replicate_3	-20890	41789.9	66672.3	26555.2	0.2381,0.2083,5.0545,2.5555,2.5668
sym_mig	Round_4_Replicate_35	-20931	41869.9	61936.3	8076.64	0.9638,0.6391,1.0462,1.7437
asym_mig_size	Round_4_Replicate_11	-20961.6	41939.2	74463.4	9219.86	1.6337,13.4111,0.6147,0.672,2.0383,0.7107,0.3947,1.7684
sec_contact_asym_mig_size	Round_4_Replicate_11	-20962	41940	74441.1	9216.44	1.6869,13.4111,0.6147,0.672,2.0383,0.7107,0.3947,1.7684
sym_mig_size	Round_4_Replicate_33	-20963.5	41941.1	59763.8	18413.7	0.0962,0.0182,0.427,0.2706,2.3667,0.2596,0.8086
sec_contact_sym_mig	Round_4_Replicate_33	-21207.4	42424.8	57867.4	112248	0.062,0.0414,16.1328,1.7188,1.5387
sec_contact_sym_mig_size	Round_4_Replicate_33	-21206.4	42426.8	57244.8	16986.3	0.0786,0.0195,0.427,0.2706,2.3667,0.2404,0.7962
sym_mig_twoepoch	Round_4_Replicate_33	-21208.5	42429	58322.7	33554.4	0.2079,0.1382,1.2625,4.8557,20.5893,4.8351
anc_sym_mig_size	Round_4_Replicate_24	-21863.5	43741	78545.4	7718.8	1.0343,0.5641,0.2908,2.8959,1.4857,3.9843,0.0103
anc_asym_mig	Round_4_Replicate_12	-22556.2	45124.5	79800.7	7145.61	1.3052,0.733,0.7444,1.2522,1.2814,0.0117
sec_contact_asym_mig_size_three_epoch	Round_4_Replicate_4	-23583	47184	73251.3	10821.2	20.3938,0.1723,0.5705,0.4874,1.5177,2.1309,1.0544,6.6781,0.0106
sec_contact_sym_mig_three_epoch	Round_4_Replicate_32	-25207.3	50426.6	104855	3377.32	2.4499,1.8536,0.5634,0.1644,3.7925,0.0836
sec_contact_sym_mig_size_three_epoch	Round_4_Replicate_11	-26277.4	52570.8	90220.4	4332.79	3.0003,0.5894,1.3032,1.6475,5.1482,2.8065,0.0979,0.1874
sec_contact_asym_mig_three_epoch	Round_4_Replicate_4	-26282.6	52579.1	117182	7893.87	1.7599,0.3829,0.1237,17.7924,0.7572,0.03,0.565
no_mig	Round_4_Replicate_3	-29740.6	59487.1	163645	14638.9	0.255,0.2451,0.044
anc_sym_mig	Round_4_Replicate_33	-31878.7	63767.4	232010	11840.8	0.6671,0.4712,1.1042,0.0157,0.0774
anc_asym_mig_size	Round_4_Replicate_25	-35201.6	70419.2	210485	9770.71	1.7312,0.9626,0.7398,0.7455,20.4196,1.9499,0.1611,0.136
no_mig_size	Round_4_Replicate_9	-95099.9	190212	2.47208e+12	752.3	4.6934,0.0313,9.5974,8.5161,0.8617,7.9501

### Sheet: S8
Supplementary Table S8. Summary of modelling results for the demographic history of T. shuttleworthii relative to T. latifolia (Western and Eastern), ranked by the Akaike information criterion (AIC).
Model	Replicate	log-likelihood	AIC	chi-squared	theta	optimized_params
refugia_adj_1	Round_4_Replicate_31	-21934.8	43887.6	6.36324e+06	2352.84	6.3857,0.3161,1.1276,0.5269,3.0387,4.7638,1.447,0.5333,0.0763
sim_split_refugia_sym_mig_adjacent_size	Round_4_Replicate_17	-22162.9	44347.8	1.98165e+06	1355.66	1.4416,0.1462,1.0471,3.6094,4.8778,1.292,0.2144,0.9743,1.7049,3.4536,1.3023
sim_split_sym_mig_all	Round_4_Replicate_18	-22669	45352.1	923223	1292.07	2.1725,5.6978,0.8666,0.1556,1.1118,0.1144,4.7347
sim_split_refugia_sym_mig_adjacent	Round_4_Replicate_4	-23375.4	46764.9	6.73744e+06	1505.99	2.7682,5.7888,0.5249,0.2257,2.1803,0.3606,4.2619
sim_split_sym_mig_adjacent	Round_4_Replicate_27	-23492.9	46997.9	1.35458e+07	3254.38	1.2362,3.1118,0.2279,0.5311,5.3209,1.5236
refugia_adj_2	Round_4_Replicate_24	-23528.8	47073.6	8.10778e+06	1293.91	3.028,7.1448,8.0054,0.4915,0.2213,2.2794,0.5499,6.5868
split_symmig_adjacent	Round_4_Replicate_24	-24002	48021.9	1.78678e+07	1900.39	2.2191,24.1293,7.3139,0.291,0.1168,0.3392,4.0135,1.7546,1.7076
sim_split_refugia_sym_mig_all	Round_4_Replicate_30	-24032.3	48080.6	1.28721e+06	1817.25	1.2167,10.4418,0.266,0.0429,3.3699,0.2731,0.1266,12.9732
split_symmig_all	Round_4_Replicate_4	-24243	48505.9	620859	2867.78	0.9965,9.7983,2.5702,0.322,0.0478,0.1742,2.7475,0.5386,0.617,0.4741
refugia_adj_3	Round_4_Replicate_6	-27347.3	54714.7	1.809e+06	4798.55	0.5631,23.3116,0.9074,0.172,0.6121,1.918,5.5766,6.0594,0.59,9.7857
ancmig_adj_2	Round_4_Replicate_23	-30943.8	61901.6	1.01433e+06	6204.78	0.5531,0.2604,2.947,0.3934,2.8027,0.2813,0.066
ancmig_adj_1	Round_4_Replicate_27	-32542.5	65105	3.03356e+07	2278.48	0.9747,0.2169,4.2674,1.5907,0.9886,2.8207,5.5796,14.1273,0.4782,0.132
split_nomig	Round_4_Replicate_15	-33412.5	66836.9	1.58457e+06	5418.39	0.6148,0.8345,2.0273,0.3424,0.13,0.0522
ancmig_adj_3	Round_4_Replicate_37	-33751.7	67519.4	4.35006e+06	2214.98	1.6001,1.0127,6.3385,1.5216,10.6851,4.0457,0.1529,0.1924
sim_split_no_mig	Round_4_Replicate_19	-35226.2	70460.4	1.45838e+06	4990.38	0.2351,2.3504,0.5441,0.0838
sim_split_no_mig_size	Round_4_Replicate_25	-37394	74804.1	508779	3565.99	0.6338,1.2252,0.5158,0.4761,8.4958,0.945,0.0345,0.145
split_nomig_size	Round_4_Replicate_7	-38536.8	77093.6	425453	3956.5	0.7128,2.0438,1.1992,0.3233,0.2299,1.0847,1.5361,0.3029,0.0706,0.0409
ancmig_2_size	Round_4_Replicate_31	-45514.1	91050.2	482356	3456.28	5.7432,0.5064,0.7789,2.3072,26.1841,0.8092,0.7735,2.8949,0.8134,0.1206,0.0701

### Sheet: S9
Supplementary Table S9. Pairwise genomic scan results. Total number of outlier windows (5 Kb each) under one of the four models of ecological divergence proposed by Han et al. (2017) and Irwin et al. (2018); (DwGF) divergent selection under gene flow, (AS) divergent selection without gene flow, (BGS) background selection, (BLS) balancing selection.
Comparison	DwGF	AS	BGS	BLS
T. angustifolia – T. domingensis	0	2	21	373
T. angustifolia – T. latifolia	0	1	12	308
T. angustifolia – T. laxmannii	0	2	54	235
T. angustifolia – T. shuttleworthii	0	0	41	366
T. domingensis – T. latifolia	0	2	20	427
T. domingensis – T. laxmannii	0	2	78	292
T. domingensis – T. shuttleworthii	0	3	60	574
T. latifolia – T. laxmannii	0	0	34	310
T. latifolia – T. shuttleworthii	0	3	9	344
T. laxmannii – T. shuttleworthii	0	6	52	304
T. latifolia Western – Eastern	1	28	15	56
